# Non-homogenous axonal bouton distribution in whole-brain single cell neuronal networks

**DOI:** 10.1101/2023.08.07.552361

**Authors:** Penghao Qian, Linus Manubens-Gil, Shengdian Jiang, Hanchuan Peng

**Author notes:** These authors contributed equally (Penghao Qian, Linus Manubens-Gil).

## Abstract

We examined the distribution of pre-synaptic contacts in axons of mouse neurons and constructed whole-brain single-cell neuronal networks using an extensive dataset of 1891 fully reconstructed neurons. We found that bouton locations were not homogeneous throughout the axon and also among brain regions. As our algorithm was able to generate whole-brain single-cell connectivity matrices from full morphology reconstruction datasets, we further found that non-homogeneous bouton locations have a significant impact on network wiring, including degree distribution, triad census and community structure. By perturbing neuronal morphology, we further explored the link between anatomical details and network topology. In our in silico exploration, we found that dendritic and axonal tree span would have the greatest impact on network wiring, followed by synaptic contact deletion. Our results suggest that neuroanatomical details must be carefully addressed in studies of whole brain networks at the single cell level.
