## Supplementary Tables for "Non-homogenous axonal bouton distribution in whole-brain single cell neuronal networks": Supplementary Table S1.xlsx

### Sheet: Sheet1
acronyms	name	number of neurons	average bouton density
AAA	Anterior amygdalar area	1	0.0554612
ACAd	Anterior cingulate area, dorsal part	2	0.0375394
ACAv	Anterior cingulate area, ventral part	2	0.0601399
ACB	Nucleus accumbens	10	0.0719617
AId	Agranular insular area, dorsal part	24	0.0497089
AIp	Agranular insular area, posterior part	2	0.050691
AIv	Agranular insular area, ventral part	2	0.0612135
AM	Anteromedial nucleus	5	0.0983808
AON	Anterior olfactory nucleus	6	0.0502274
AUDd	Dorsal auditory area	4	0.0575108
AUDp	Primary auditory area	8	0.0700951
AUDpo	Posterior auditory area	1	0.0285419
AUDv	Ventral auditory area	7	0.0526857
BLA	Basolateral amygdalar nucleus	1	0.0665815
BS	Brain stem	1	0.061915
BST	Bed nuclei of the stria terminalis	2	0.0792756
CA1	Field CA1	10	0.0711016
CA3	Field CA3	2	0.0736331
CEA	Central amygdalar nucleus	2	0.0686677
CLA	Claustrum	28	0.0502518
CM	Central medial nucleus of the thalamus	3	0.0717116
CP	Caudoputamen	325	0.0823317
DG	Dentate gyrus	22	0.0580781
ECT	Ectorhinal area	4	0.0595726
ENTl	Entorhinal area, lateral part	2	0.037149
ENTm	Entorhinal area, medial part, dorsal zone	1	0.0600484
EPd	Endopiriform nucleus, dorsal part	7	0.0547719
fiber tracts	fiber tracts	16	0.0574559
FRP	Frontal pole, cerebral cortex	1	0.101681
FS	Fundus of striatum	1	0.0573095
GU	Gustatory areas	7	0.0471713
IAD	Interanterodorsal nucleus of the thalamus	2	0.0747982
LD	Lateral dorsal nucleus of thalamus	9	0.0767014
LGd	Dorsal part of the lateral geniculate complex	80	0.083631
LGv	Ventral part of the lateral geniculate complex	2	0.103633
LP	Lateral posterior nucleus of the thalamus	15	0.0851987
LSv	Lateral septal nucleus, ventral part	1	0.0452071
MD	Mediodorsal nucleus of thalamus	8	0.0834114
MG	Medial geniculate complex	50	0.0832345
MOp	Primary motor area	76	0.0614453
MOs	Secondary motor area	52	0.0623664
NDB	Diagonal band nucleus	1	0.0462136
ORBl	Orbital area, lateral part	4	0.0690947
ORBm	Orbital area, medial part	2	0.0826733
ORBvl	Orbital area, ventrolateral part	4	0.0724253
OT	Olfactory tubercle	19	0.0658617
PAA	Piriform-amygdalar area	1	0.0501298
PAR	Parasubiculum	1	0.0389302
PB	Parabrachial nucleus	1	0.0760121
PIR	Piriform area	2	0.0810507
PO	Posterior complex of the thalamus	9	0.0730292
POST	Postsubiculum	1	0.0797392
PoT	Posterior triangular thalamic nucleus	1	0.0893162
PRNr	Pontine reticular nucleus	3	0.0568764
ProS	Prosubiculum	1	0.0661911
PSV	Principal sensory nucleus of the trigeminal	3	0.044713
PVT	Paraventricular nucleus of the thalamus	4	0.0708576
RE	Nucleus of reuniens	8	0.0798246
RH	Rhomboid nucleus	1	0.0558882
RSPagl	Retrosplenial area, lateral agranular part	8	0.068137
RSPd	Retrosplenial area, dorsal part	6	0.06832
RSPv	Retrosplenial area, ventral part	25	0.0463844
RT	Reticular nucleus of the thalamus	36	0.0680882
SGN	Suprageniculate nucleus	1	0.0910913
SI	Substantia innominata	3	0.0681614
SMT	Submedial nucleus of the thalamus	13	0.0846375
SSp	Primary somatosensory area	1	0.0875411
SSp-bfd	Primary somatosensory area, barrel field	62	0.0590541
SSp-ll	Primary somatosensory area, lower limb	19	0.057401
SSp-m	Primary somatosensory area, mouth	86	0.0575474
SSp-n	Primary somatosensory area, nose	30	0.0607621
SSp-tr	Primary somatosensory area, trunk	5	0.0652639
SSp-ul	Primary somatosensory area, upper limb	39	0.0628544
SSp-un	Primary somatosensory area, unassigned	11	0.0424194
SSs	Supplemental somatosensory area	68	0.0556747
SUB	Subiculum	4	0.0798856
TEa	Temporal association areas	9	0.0494405
TH	Thalamus	1	0.0854549
TR	Postpiriform transition area	5	0.0660752
TRN	Tegmental reticular nucleus	2	0.0451644
VAL	Ventral anterior-lateral complex of the thalamus	4	0.0822707
VISa	Anterior area	3	0.0404491
VISal	Anterolateral visual area	8	0.0435418
VISam	Anteromedial visual area	6	0.072407
VISC	Visceral area	11	0.046909
VISl	Lateral visual area	6	0.0695827
VISli	Laterointermediate area	2	0.0438468
VISp	Primary visual area	34	0.0769027
VISpm	posteromedial visual area	4	0.0670939
VISpor	Postrhinal area	2	0.0702232
VISrl	Rostrolateral visual area	10	0.0601033
VM	Ventral medial nucleus of the thalamus	10	0.0840214
VPL	Ventral posterolateral nucleus of the thalamus	80	0.079117
VPLpc	Ventral posterolateral nucleus of the thalamus, parvicellular part	15	0.0757437
VPM	Ventral posteromedial nucleus of the thalamus	385	0.0767563
VPMpc	Ventral posteromedial nucleus of the thalamus, parvicellular part	6	0.0786595
ZI	Zona incerta	1	0.0844423
