## Supplementary Tables for "Non-homogenous axonal bouton distribution in whole-brain single cell neuronal networks": Supplementary Table S2.xlsx

### Sheet: Sheet1
From region	Projection	Density in paper	Boutons/Synapses	From region in our data	Projection in our data	Density in our data	numbers	axon length	file name	papar link
L2/3 and L5 of the cortex or in the thalamus	L1 and L2/3 of the somatosensory cortex	0.061	bouton	All	somatosensory cortex	0.0778471	1147532	1.47409e+07	Somatosensory	https://www.pnas.org/doi/10.1073/pnas.1218731110
L2/3 and L5 of the cortex or in the thalamus	L1 and L2/3 of the somatosensory cortex	0.061	bouton	All	L1 and L2/3 of the somatosensory cortex	0.0916698	486059	5.30228e+06	SomatosensoryL1L2L3
Po	MC L4/3	0.14	synapses	PO	Somatomotor areas	0.0836917	16619	198574	MC	https://www.jneurosci.org/content/40/13/2663.abstract
Po	MC L4/3	0.14	synapses	PO	Somatomotor areas L2/3 L5	0.0877785	14607	166407	MCL23L5
Po	S1 L1	0.05	synapses	PO	Primary somatosensory areas, Layer 1	0.088389	943	10668.8	S1L1
Po	S1 L5a	0.17	synapses	PO	Primary somatosensory areas, Layer 5	0.0573099	947	16524.2	S1L5
VPM	S1 L4	0.34	synapses	VPM	Primary somatosensory areas, Layer 4	0.0951554	160974	1.6917e+06	S1L4
Po	the primary sensory (S1BF)		varicosities	PO	Primary somatosensory areas, Layer 1	0.088389	943	10668.8	S1L1	https://link.springer.com/article/10.1007/s00429-019-01862-4
Po	the primary sensory (S1BF)		varicosities	PO	Primary somatosensory areas, Layer 2/3	0.0813554	3361	41312.6	S1L23
Po	the primary sensory (S1BF)		varicosities	PO	Primary somatosensory areas, Layer 4	0.0685191	1443	21059.8	S1L4
Po	the primary sensory (S1BF)		varicosities	PO	Primary somatosensory areas, Layer 5	0.0573099	947	16524.2	S1L5
Po	the primary sensory (S1BF)		varicosities	PO	Primary somatosensory areas, Layer 6	0.0319322	602	18852.4	S1L6
Po	the primary sensory (S1BF)		varicosities	PO	Primary somatosensory area, barrel field, layer 1	0	0	0	S1bfdL1
Po	the primary sensory (S1BF)		varicosities	PO	Primary somatosensory area, barrel field, layer 2/3	0.133061	64	480.984	S1bfdL23
Po	the primary sensory (S1BF)		varicosities	PO	Primary somatosensory area, barrel field, layer 4	0.0937408	36	384.037	S1bfdL4
Po	the primary sensory (S1BF)		varicosities	PO	Primary somatosensory area, barrel field, layer 5	0	0	0	S1bfdL5
Po	the primary sensory (S1BF)		varicosities	PO	Primary somatosensory area, barrel field, layer 6	0	0	0	S1bfdL6
Po	motor whisker cortices (M1wk)		varicosities	PO	Somatomotor areas, Layer 1	0.105887	1784	16848.1	M1L1
Po	motor whisker cortices (M1wk)		varicosities	PO	Somatomotor areas, Layer 2/3	0.0934329	13800	147700	M1L23
Po	motor whisker cortices (M1wk)		varicosities	PO	Somatomotor areas, Layer 5	0.0431369	807	18707.9	M1L5
Po	motor whisker cortices (M1wk)		varicosities	PO	Somatomotor areas, Layer 6	0.0150497	228	15149.8	M1L6
