## Supplementary Tables for "Non-homogenous axonal bouton distribution in whole-brain single cell neuronal networks": Supplementary Table S3.xlsx

### Sheet: Figure 3
Degree distribution
	Observed vs Uniform	Observed vs Random	Observed vs Small-World	Observed vs Scale-free	Uniform vs Random	Uniform vs Small-World	Uniform vs Scale-free
ks-test	statistic=0.297, pvalue=1.169e-71	statistic=0.397, pvalue=1.069e-125	statistic=0.528, pvalue=3.864e-227	statistic=0.326, pvalue=3.060e-84	statistic=0.430, pvalue=4.948e-153	statistic=0.582, pvalue=1.974e-292	statistic=0.585, pvalue=2.288e-296
spearmanr		correlation=0.0136, pvalue=0.565	correlation=0.0285, pvalue=0.229	correlation=0.242, pvalue=3.928e-25	Not the same length	Not the same length	Not the same length
Traid Census
	Observed vs Uniform	Observed vs Random	Observed vs Small-World	Observed vs Scale-free	Uniform vs Random	Uniform vs Small-World	Uniform vs Scale-free
ks-test	statistic=0.3125	statistic=0.5	statistic=0.5625	statistic=0.625	statistic=0.5625, pvalue=0.0112	statistic=0.625, pvalue=0.00301	statistic=0.625, pvalue=0.00301
	pvalue=0.426	pvalue=0.0350	pvalue=0.0112	pvalue=0.00302
spearmanr	correlation=0.991	correlation=0.926	correlation=0.285	correlation=0.728	Not the same length	Not the same length	Not the same length
	pvalue=1.092e-13	pvalue=2.687e-07	pvalue=0.284	pvalue=0.00138
